# Rapid Genomic Characterization and Global Surveillance of *Klebsiella* Using Pathogenwatch

**DOI:** 10.1101/2021.06.22.448967

**Authors:** Silvia Argimón, Sophia David, Anthony Underwood, Monica Abrudan, Nicole E. Wheeler, Mihir Kekre, Khalil Abudahab, Corin A. Yeats, Richard Goater, Ben Taylor, Harry Harste, Dawn Muddyman, Edward J. Feil, Sylvain Brisse, Kathryn Holt, Pilar Donado-Godoy, KL Ravikumar, Iruka N. Okeke, Celia Carlos, David M. Aanensen, The NIHR Global Health Research Unit for the Genomic Surveillance of Antimicrobial Resistance

## Abstract

**Background:** *Klebsiella* species, including the notable pathogen *K. pneumoniae*, are increasingly associated with antimicrobial resistance (AMR). Genome-based surveillance can inform interventions aimed at controlling AMR. However, its widespread implementation requires tools to streamline bioinformatic analyses and public health reporting.

**Methods:** We developed the web application Pathogenwatch, which implements analytics tailored to *Klebsiella* species for integration and visualization of genomic and epidemiological data. We populated Pathogenwatch with 16,537 public *Klebsiella* genomes to enable contextualization of user genomes. We demonstrated its features with 1,636 genomes from four low- and middle-income countries (LMICs) participating in the NIHR Global Health Research Unit (GHRU) on AMR.

**Results:** Using Pathogenwatch, we found that GHRU genomes were dominated by a small number of epidemic drug-resistant clones of *K. pneumoniae*. However, differences in their distribution were observed (e.g. ST258/512 dominated in Colombia, ST231 in India, ST307 in Nigeria, ST147 in the Philippines). Phylogenetic analyses including public genomes for contextualization enabled retrospective monitoring of their spread. In particular, we identified hospital outbreaks, detected introductions from abroad, and uncovered clonal expansions associated with resistance and virulence genes. Assessment of loci encoding O-antigens and capsule in *K. pneumoniae*, which represent possible vaccine candidates, showed that three O-types (O1-O3) represented 88.9% of all genomes, whereas capsule types were much more diverse.

**Conclusions:** Pathogenwatch provides a free, accessible platform for real-time analysis of *Klebsiella* genomes to aid surveillance at local, national and global levels. We have improved representation of genomes from GHRU participant countries, further facilitating ongoing surveillance.

**summary:** Pathogenwatch is a free web-application for analysis of *Klebsiella* genomes to aid surveillance at local, national and global levels. We improved the representation of genomes from middle-income countries through the Global Health Research Unit on AMR, further facilitating ongoing surveillance.
