## Supplementary material for "Rapid Genomic Characterization and Global Surveillance of *Klebsiella* Using Pathogenwatch": Table 2

### Sheet: Table 3
ST	No. (and %) of genomes in public collection	No. (and %) of genomes in GHRU collection	Total no. (and %) of genomes in both collections	Total no. of countries	Total (and %) with a carbapenemase	Most frequently observed carbapenemases (≥10% isolates)	Total (and %) with an ESBL	Most frequently observed ESBLs (≥10% isolates)	Median no. of virulence determinants per genome (range)	Most frequently observed virulence determinants (≥10% isolates)*	Total no. of K-types (and types with ≥10% isolates)**	Total no. of O-types (and types with ≥10% isolates)**
11	1160 (7.9%)	87 (6.0%)	1247 (7.8%)	50	1049 (84.1%)	KPC-2 - 605 (48.5%); NDM-1 - 188 (15.1%); OXA-48 - 156 (12.5%)	1055 (84.6%)	CTX-M-15 - 523 (41.9%), CTX-M-65 - 360 (28.9%)	1 (0-5)	Yersiniabactin - 1045 (83.8%)	28 (KL105 - 16.2%; KL24 - 16.4%; KL47 - 14.8%; KL64 - 27.9%)	8 (O2v1 - 46.8%; O2v2 - 20.2%; OL101 - 13.2%)
14	293 (2.0%)	53 (3.7%)	346 (2.2%)	34	201 (58.1%)	NDM-1 - 107 (30.9%); OXA-232 - 68 (19.7%)	244 (70.5%)	CTX-M-15 - 232 (67.1%)	1 (0-4)	Yersiniabactin - 235 (67.9%)	4 (KL2 - 88.3%)	4 (O1v1 - 94.1%)
15	802 (5.5%)	52 (3.6%)	854 (5.3%)	54	458 (53.6%)	NDM-1 - 169 (19.8%); OXA-48 - 112 (13.1%); KPC-2 - 101 (11.8%)	680 (79.6%)	CTX-M-15 - 627 (73.4%)	1 (0-4)	Yersiniabactin - 390 (44.7%); Aerobactin - 105 (12.3%)	24 (KL112 - 41.3%; KL24 - 30.8%)	7 (O1v1 - 88.0%)
16	433 (3.0%)	20 (1.4%)	453 (2.8%)	26	326 (72.0%)	OXA-232 - 192 (42.4%); NDM-1 - 158 (34.9%)	399 (88.1%)	CTX-M-15 - 390 (86.1%)	1 (0-3)	Yersiniabactin - 278 (61.4%)	8 (KL51 - 94.2%)	5 (O3b - 95.1%)
101	481 (3.3%)	22 (1.5%)	503 (3.1%)	43	353 (70.2%)	OXA-48 - 221 (43.9%); NDM-1 - 71 (14.1%)	414 (82.3%)	CTX-M-15 - 368 (73.2%)	1 (0-4)	Yersiniabactin - 444 (88.3%)	3 (KL17 - 95.4%)	3 (O1v1 - 91.0%)
147	426 (2.9%)	197 (13.6%)	623 (3.9%)	42	474 (76.1%)	NDM-1 - 214 (34.3%); OXA-181 - 92 (14.8%); OXA-48 - 79 (12.7%)	538 (86.4%)	CTX-M-15 - 506 (81.2%)	1 (0-4)	Yersiniabactin - 378 (60.7%)	17 (KL10 - 20.5%; KL64 - 71.7%)	10 (O2v1 - 74.1%; O3/O3a - 19.6%)
231	199 (1.4%)	108 (7.4%)	307 (1.9%)	19	255 (83.1%)	OXA-232 - 231 (75.2%)	226 (73.6%)	CTX-M-15 - 217 (70.7%)	2 (0-2)	Yersiniabactin - 292 (95.1%); Aerobactin - 239 (77.9%)	2 (KL51 - 97.8%)	4 (O1v2 - 95.6%)
258	2936 (20.1%)	122 (8.4%)	3058 (19.0%)	31	2848 (93.1%)	KPC-2 - 1441 (47.1%); KPC-3 - 1391 (45.5%)	815 (26.7%)	SHV-12 - 630 (20.6%)	0 (0-4)	Yersiniabactin - 1279 (41.8%); Colibactin - 870 (28.4%)	10 (KL106 - 45.7%; KL107 - 52.0%)	5 (O2v2 - 98.4%)
307	984 (6.7%)	55 (3.8%)	1039 (6.5%)	45	442 (42.5%)	KPC-2 - 269 (25.9%)	973 (93.6%)	CTX-M-15 - 969 (93.3%)	0 (0-4)	Yersiniabactin - 144 (13.9%)	1 (KL102 - 100%)	3 (O2v2 - 99.2%)
512	581 (4.0%)	34 (2.3%)	615 (3.8%)	22	612 (99.5%)	KPC-3 - 612 (99.5%)	10 (1.6%)	-	0 (0-2)	-	1 (KL107 - 100%)	2 (O2v2 - 99.5%)
*All virulence determinants detected by Kleborate were included, regardless of completeness.
**Included K- and O-loci with confidence levels of "good" or above.
